# A plasma proteomic atlas of rare genetic neurodevelopmental disorders reveals convergent molecular signatures, neurodegenerative overlap, and a cross-disorder severity index

**DOI:** 10.64898/2026.11.16.767059

**Authors:** Ricardo N Ramirez, Megan A Aumann, Lindsay Wieczorek, Sasha Elmizadeh, Albert Misko, Yael Weiss, Stephanie Szobota, Berit Powers, Shruti Sasaki, Marco Rizzo, Smitha Jagadish, Mariana Laranjo, Nicole Davis, Jérémy Manry, Marie-Elodie Cattin-Messaoudi, Joerg Hipp, Brett Younginger, Rachael Hawtin, Nichol Miller, Kevin Wright, Grace Viggiano, Sarah Poliquin, Taylor Morris, Zollie Yavarow, Nicholas Aguilar, Ananya Terala, William Keener, Kristin Hatcher, Christopher Ricupero, Jennifer Bain, Elizabeth Berry Kravitz, Jacqueline Harris, Natasha N Ludwig, Angela Duong, Wayne W Poon, Terry Jo V Bichell, Anna C Pfalzer

## Abstract

Rare genetic neurodevelopmental disorders (RGNDs) are individually too small for well-powered biomarker studies. We profiled over 10,000 plasma proteins across 27 RGNDs and unaffected family controls, alongside standardized adaptive function measures, to identify shared molecular features. Cross-disorder analysis revealed two proteomic clusters distinguished by cytoskeletal and vesicle-trafficking versus metabolic and hepatic proteins. We identified recurrent protein changes and a shared 32-protein epilepsy signature largely undetectable within individual disorders. RGND proteomic signatures also overlapped extensively with those of adult neurodegenerative diseases, including Alzheimer’s, Parkinson’s, frontotemporal dementia, and amyotrophic lateral sclerosis, often in opposing directions. A 186-protein plasma index tracked communication ability in disorders excluded from model training and among individuals with the same diagnosis, independently of age. Twenty-four prioritized proteins have existing drug interactions, including targets of approved agents. These findings demonstrate that cross-disorder proteomics reveals otherwise inaccessible molecular signatures, clinically relevant biomarkers, and potentially actionable biology across genetically distinct RGNDs.
