## Supplemental Table for "A plasma proteomic atlas of rare genetic neurodevelopmental disorders reveals convergent molecular signatures, neurodegenerative overlap, and a cross-disorder severity index"

disorder	tier	Up	Down
KCNT1	1	578	455
FMR1	1	674	236
SLC2A1	1	76	102
HNRNPH2	1	68	65
EHMT1	1	44	43
FOXG1	1	45	7
PAT15Q	1	17	18
SHANK3	1	11	0
NR2F1	1	10	0
DLG4	1	9	0
PMP22	1	6	1
TCF4	1	5	2
SYNGAP1	1	3	2
CACNA1A	1	4	0
SLC6A1	1	3	0
MED13L	1	0	0
CTNNB1	2	1585	3281
RAI1	2	1735	2636
CHD2	2	1603	2446
STXBP1	2	716	3283
KANSL1	2	654	2668
DUP15Q	2	698	2413
KCNQ2	2	2087	786
KMT2D	2	737	1012
DNMT3A	2	1146	248
DYRK1A	2	723	257
